# Coordinate control of the RNA polymerase II transcription cycle by CDK9-dependent, tripartite phosphorylation of SPT5

**DOI:** 10.1101/2024.07.25.605161

**Authors:** Rui Sun, Robert P. Fisher

## Abstract

The RNA polymerase II (RNAPII) transcription cycle is regulated throughout its duration by reversible protein phosphorylation. The elongation factor SPT5 contains two regions targeted by cyclin-dependent kinase 9 (CDK9) and previously implicated in promoter-proximal pausing and termination: the linker between KOWx-4 and KOW5 domains and carboxy-terminal repeat (CTR) 1, respectively. Here we show that phosphorylations in the KOWx-4/5 linker, CTR1 and a third region, CTR2, coordinately control pause release, elongation speed and RNA processing. Pausing was increased by mutations preventing CTR1 or CTR2 phosphorylation, but attenuated when both CTRs were mutated. Whereas mutating CTR1 alone slowed elongation and repressed nascent transcription, simultaneous mutation of CTR2 partially reversed both effects. Nevertheless, mutating both CTRs led to aberrant splicing, dysregulated termination and diminished steady-state mRNA levels, and impaired cell proliferation more severely than did either single-CTR mutation. Therefore, tripartite SPT5 phosphorylation times pause release and regulates RNAPII elongation rates positively and negatively to ensure productive transcription and cell viability.
