## Supplemental Table 2 for "Coordinate control of the RNA polymerase II transcription cycle by CDK9-dependent, tripartite phosphorylation of SPT5"

### Sheet: SPT5
Name	5'-3' Sequence	Note
SPT5-muLR1-DNA (HindIII-XhoI)	AAGCTTCGCCTTCCTACATTGCAAGAAACTGGTGGAGAACGGGGGCATGTTTGTCTGCAAGACCCGCCACCTGGTGCTGGCTGGGGGCTCAAAGCCCCGTGATGTGACCAACTTCACCGTGGGTGGCTTTGCGCCTATGGCTCCCCGGATCAGCGCCCCCATGCACCCCAGTGCTGGAGGTCAGCGTGGCGGCTTTGGTGCCCCAGGTGGCGGCAGTGGTGGCATGAGCAGGGGCCGGGGCCGGAGGGACAACGAACTCATCGGCCAGACCGTGCGCATCTCCCAGGGGCCCTACAAAGGCTACATCGGTGTGGTGAAAGATGCCACAGAGTCCACGGCCCGTGTGGAGCTGCACTCCACCTGCCAGACCATCTCTGTGGACCGTCAGCGGCTCACCAC…	Synthezied DNA; Blue: restriction enzyme sites; Red: mutated phosphorylation sites; Gold: silent mutation to resist shRNA
dTAG-SPT5-N-Cas9-F	CACCGGCGGAAGATGTCGGACAGCG	CRISPR
dTAG-SPT5-N-Cas9-R	AAACCGCTGTCCGACATCTTCCGCC	CRISPR
Puro-dTAG-SPT5-HL-F1	GCAGCGGAAGATGTCGGACAGCGCCATGACCGAGTACAAGCCCAC	PITch
dTAG-SPT5-HL-SpeI-F2	ttgACTAGTGCATCGTACGCGTACGTGTTTGGGCAGCGGAAGATGTCGGACAGC	PITch
dTAG-SPT5-Linker-HR-DNA (BbsI-BmtI)	CCACATGCCACTCTCGTCTTCGATGTGGAGCTTCTAAAACTGGAAGGTGGCGGTGGCTCGGGCGGTGGTGGGTCGGGTGGCGGCGGTACCAGCGAGGACAGCAACTTTTCCCCAAACACGTACGCGTACGATGCTCTAGAATGCTGATGGGCTAGC	Synthezied DNA; Blue: restriction enzyme sites; Red: short homology arm
nSPT5-testF-new	CGGGGAGGTGTAGAGAACAG	dTAG-test
nSPT5-testR-new	TCCCTTTGCTTGACTTCGAC	dTAG-test
SPT5-MluI-MF	GGAAGAATATGAGTACGCGTTCGATGATGAGC	Silent mutagenesis (MluI before CTR2)
SPT5-MluI-MR	GCTCATCATCGAACGCGTACTCATATTCTTCC	Silent mutagenesis (MluI before CTR2)
MluI-BamHI-CT-F	GAGTACGCGTTCGGATCCGGCATCGAGCAGAACTCCAGCGAC	Silent mutagenesis (BamHI after CTR2)
SPT5-muR2-DNA (MluI-BamHI)	ACGCGTTCGATGATGAGCCTGCTCCAGCACCACAGGCCTACGGCGGCGCTCCTAACCCACAGGCCCCAGGATATCCTGATCCAAGTGCACCTCAAGTGAATCCTCAGTATAATCCCCAAGCTCCCGGCGCCCCCGCTATGTATAATACCGATCAATTTGCCCCGTACGCCGCTCCAGCTCCCCAGGGAAGCTATCAACCTGCTCCTGCGCCACAATCTTATCATCAAGTCGCTCCCGCTCCCGCTGGATATCAAAACACACATGCTCCGGCTTCTTATCATCCTGCACCAGCCCCAATGGCTTACCAAGCCGCACCTGCTCCTGCACCTGTGGGGTATGCCCCCATGGCTCCAGGCGCCCCAGCACCCGGCGGGTATAATCCCCATGCTCCTGGATCC	Synthezied DNA; Blue: restriction enzyme sites; Substitute 22 [T/S]P sites to AP sites; Coden optimized; AFDDEPAPAPQAYGGAPNPQAPGYPDPSAPQVNPQYNPQAPGAPAMYNTDQFAPYAAPAPQGSYQPAPAPQSYHQVAPAPAGYQNTHAPASYHPAPAPMAYQAAPAPAPVGYAPMAPGAPAPGGYNPHAPGS
