## Supplemental Table 3 for "Coordinate control of the RNA polymerase II transcription cycle by CDK9-dependent, tripartite phosphorylation of SPT5"

### Sheet: Table
Fig.1C_ChIP-seq	Reads	Human_hg38	Scale_factor	Notes
dTAG_(-)_Rep1	56974283	0.9252	1	Yeast_Spike_in
dTAG_(-)_Rep2	71225685	0.8961	1.22222	Yeast_Spike_in
dTAG_(+)_Rep1	56582235	0.9239	0.6875	Yeast_Spike_in
dTAG_(+)_Rep2	67479984	0.8871	1.22222	Yeast_Spike_in
Fig.3C_RNA-seq	Reads	Human_hg38	Deseq2_size_factor	Notes
WT_Rep1	23244616	0.8747	0.976556	S2_Spike_in
WT_Rep2	21450776	0.857	1.54078	S2_Spike_in
muR1_Rep1	16620925	0.8662	0.971444	S2_Spike_in
muR1_Rep2	16620925	0.8599	1.67184	S2_Spike_in
muR2_Rep1	22001657	0.8711	0.854603	S2_Spike_in
muR2_Rep2	20050557	0.8652	1.30988	S2_Spike_in
muR1R2_Rep1	21415936	0.8648	1.30915	S2_Spike_in
muR1R2_Rep2	18209154	0.8459	1.72011	S2_Spike_in
muALL_Rep1	20148827	0.8674	0.890186	S2_Spike_in
muALL_Rep2	19501132	0.8574	1.60841	S2_Spike_in
Fig.4A_ChIP-seq	Reads	Human_hg38	Scale_factor	Notes
WT_Rep1	64806497	0.9088	1.12195	Yeast_Spike_in
WT_Rep2	64212008	0.8542	1	Yeast_Spike_in
muR1_Rep1	55684942	0.783	1.64286	Yeast_Spike_in
muR1_Rep2	61454964	0.8426	1.53333	Yeast_Spike_in
muR2_Rep1	51793994	0.859	1.12195	Spike-in depreciated
muR2_Rep2	61682450	0.8442	1.4375	Yeast_Spike_in
muR1R2_Rep1	75232294	0.9043	1.35294	Yeast_Spike_in
muR1R2_Rep2	68505057	0.8543	0.978723	Yeast_Spike_in
muALL_Rep1	66227312	0.8668	2.76641	From Independent #2; Intergenic_Normalization
muALL_Rep2	76051022	0.904	0.933333	From Independent #3; Intergenic_Normalization
Fig.4F_ChIP-seq	Reads	Human_hg38	Scale_factor	Notes
WT_∆CTR2_Rep1	61552426	0.8644	2.54208	From Independent #2; Intergenic_Normalization
muR1_∆CTR2_Rep1	60365584	0.858	2.6211	From Independent #2; Intergenic_Normalization
muLR1_∆CTR2_Rep1	63602606	0.8482	2.60792	From Independent #2; Intergenic_Normalization
WT_∆CTR2_Rep2	69108441	0.9066	0.700256	From Independent #3; Intergenic_Normalization
muR1_∆CTR2_Rep2	87910087	0.9151	0.741875	From Independent #3; Intergenic_Normalization
muLR1_∆CTR2_Rep2	81699555	0.9083	1.02615	From Independent #3; Intergenic_Normalization
Fig.4G_ChIP-seq	Reads	Human_hg38	Scale_factor	Notes
WT	69530522	0.9091	0.25	From Independent #4; Yeast_Spike_in
WT_NVP2	63400411	0.9099	0.5	From Independent #4; Yeast_Spike_in; 1/2 starting materials
muR1R2	74944275	0.8982	0.25	From Independent #4; Yeast_Spike_in
muR1R2_NVP2_Rep1	72776187	0.9049	0.211538	From Independent #4; Yeast_Spike_in
muR1R2_NVP2_Rep2	55116508	0.9055	0.25	From Independent #5; Yeast_Spike_in
muALL	53663184	0.9213	1	From Independent #5; Intergenic_Normalization
muALL_NVP2_Rep1	58425401	0.9172	0.648952	From Independent #5; Intergenic_Normalization
muALL_NVP2_Rep2	131586668	0.8843	0.648952	From Independent #5; Intergenic_Normalization
Independent #2_ChIP-seq	Reads	Human_hg38	Scale_factor	Notes
WT	69136283	0.8894	2.55513	Intergenic_Normalization
muR1	61922651	0.8624	2.55513	Intergenic_Normalization
muR2	61176194	0.8719	2.53972	Intergenic_Normalization
muR1R2	54122695	0.8546	2.54336	Intergenic_Normalization
muALL_Rep1	66227312	0.8668	2.76641	Intergenic_Normalization
WT_∆CTR2_Rep1	61552426	0.8644	2.54208	Intergenic_Normalization
muR1_∆CTR2_Rep1	60365584	0.858	2.6211	Intergenic_Normalization
muLR1_∆CTR2_Rep1	63602606	0.8482	2.60792	Intergenic_Normalization
Independent #3_ChIP-seq	Reads	Human_hg38	Scale_factor	Notes
WT_∆CTR2_Rep2	69108441	0.9066	0.700256	Intergenic_Normalization
muR1_∆CTR2_Rep2	87910087	0.9151	0.741875	Intergenic_Normalization
muLR1_∆CTR2_Rep2	81699555	0.9083	1.02615	Intergenic_Normalization
muALL_Rep2	76051022	0.904	0.933333	Intergenic_Normalization
Independent #4_ChIP-seq	Reads	Human_hg38	Scale_factor	Notes
WT	69530522	0.9091	0.25	Yeast_Spike_in
WT_NVP2	63400411	0.9099	0.5	Yeast_Spike_in; 1/2 starting materials
muR1R2	74944275	0.8982	0.25	Yeast_Spike_in
muR1R2_NVP2_Rep1	72776187	0.9049	0.211538	Yeast_Spike_in
muR1R2_NVP2_Rep2	55116508	0.9055	0.25	Yeast_Spike_in
Independent #5_ChIP-seq	Reads	Human_hg38	Scale_factor	Notes
muALL	53663184	0.9213	1	Intergenic_Normalization
muALL_NVP2_Rep1	58425401	0.9172	0.648952	Intergenic_Normalization
muALL_NVP2_Rep2	131586668	0.8843	0.648952	Intergenic_Normalization
Fig.5A_TT-seq	Reads	Human_hg38	Deseq2_size_factor	Notes
TT_WT_Rep1	45526521	0.8244	1.12206	S2_Spike_in
TT_muR1_Rep1	48383421	0.8191	0.855681	S2_Spike_in
TT_muR2_Rep1	45328458	0.836	0.848205	S2_Spike_in
TT_muR1R2_Rep1	51180873	0.8173	0.665137	S2_Spike_in
TT_muALL_Rep1	42436586	0.8285	0.606568	S2_Spike_in
TT_WT_Rep2	48862435	0.8587	1.14234	S2_Spike_in
TT_muR1_Rep2	49014338	0.8481	0.73736	S2_Spike_in
TT_muR2_Rep2	44009558	0.8508	0.670722	S2_Spike_in
TT_muR1R2_Rep2	51376679	0.8677	0.968358	S2_Spike_in
TT_muALL_Rep2	44767625	0.8483	0.786966	S2_Spike_in
TT_WT_Rep3	70117343	0.8697	2.38702	S2_Spike_in
TT_muR2_Rep3	71298047	0.8676	2.29316	S2_Spike_in
TT_muR1R2_Rep3	58616107	0.8388	2.02458	S2_Spike_in
Fig.7B_CUT&RUN	Reads	Human_hg38	Scale_factor	Notes
DRB2-CR-muR1-0-Rep1	25937629	0.9152	1	Ecoli_Spike_in
DRB2-CR-muR1-0-Rep2	22978822	0.9198	1.33508	Ecoli_Spike_in
DRB2-CR-muR1-1-Rep1	24414663	0.9153	1.47399	Ecoli_Spike_in
DRB2-CR-muR1-1-Rep2	22642191	0.9111	1.35638	Ecoli_Spike_in
DRB2-CR-muR1-3-Rep1	25739844	0.9205	1.22596	Ecoli_Spike_in
DRB2-CR-muR1-3-Rep2	24599798	0.9227	1.46552	Ecoli_Spike_in
DRB2-CR-muR1-5-Rep1	23546625	0.9282	1.88889	Ecoli_Spike_in
DRB2-CR-muR1-5-Rep2	26236507	0.9294	1.58385	Ecoli_Spike_in
DRB2-CR-muR1R2-0-Rep1	20373632	0.9145	1	Ecoli_Spike_in
DRB2-CR-muR1R2-0-Rep2	20017646	0.9145	1.06989	Ecoli_Spike_in
DRB2-CR-muR1R2-1-Rep1	19419129	0.922	1.17751	Ecoli_Spike_in
DRB2-CR-muR1R2-1-Rep2	23290095	0.9258	1.37241	Ecoli_Spike_in
DRB2-CR-muR1R2-3-Rep1	19808741	0.9188	1.68644	Ecoli_Spike_in
DRB2-CR-muR1R2-3-Rep2	18385570	0.9154	1.79279	Ecoli_Spike_in
DRB2-CR-muR1R2-5-Rep1	22272858	0.925	2.72603	Ecoli_Spike_in
DRB2-CR-muR1R2-5-Rep2	25136331	0.9261	2.21111	Ecoli_Spike_in
DRB2-CR-WT-0-Rep1	23030583	0.8921	1	Ecoli_Spike_in
DRB2-CR-WT-0-Rep2	23633484	0.8995	1.27397	Ecoli_Spike_in
DRB2-CR-WT-1-Rep1	21834888	0.9028	1.47619	Ecoli_Spike_in
DRB2-CR-WT-1-Rep2	20710491	0.9009	1.35569	Ecoli_Spike_in
DRB2-CR-WT-3-Rep1	21564502	0.9041	1.52961	Ecoli_Spike_in
DRB2-CR-WT-3-Rep2	24217495	0.9111	1.67266	Ecoli_Spike_in
DRB2-CR-WT-5-Rep1	23092961	0.9146	2.10407	Ecoli_Spike_in
DRB2-CR-WT-5-Rep2	20821850	0.9112	1.76136	Ecoli_Spike_in
DRB2-CR-muALL-0-Rep1	5797988	0.8859	1	Ecoli_Spike_in
DRB2-CR-muALL-1-Rep1	19816819	0.9171	1	Ecoli_Spike_in
DRB2-CR-muALL-1-Rep2	20142398	0.8668	1	Ecoli_Spike_in
DRB2-CR-muALL-3-Rep1	14533033	0.914	1.66667	Ecoli_Spike_in
DRB2-CR-muALL-3-Rep2	16710357	0.913	1.25	Ecoli_Spike_in
DRB2-CR-muALL-5-Rep1	15552109	0.9113	1.66667	Ecoli_Spike_in
DRB2-CR-muALL-5-Rep2	14874261	0.9114	1.25	Ecoli_Spike_in
Fig.S7B_CUT&RUN	Reads	Human_hg38	Scale_factor	Notes
DRB-CR-WT-0-Rep1	12901277	0.7871	1	Ecoli_Spike_in
DRB-CR-WT-0-Rep2	14754428	0.8273	1.31765	Ecoli_Spike_in
DRB-CR-WT-8-Rep1	17888210	0.7453	0.721649	Ecoli_Spike_in
DRB-CR-WT-8-Rep2	17675288	0.788	1.0219	Ecoli_Spike_in
DRB-CR-muR1-0-Rep1	20083787	0.745	1	Ecoli_Spike_in
DRB-CR-muR1-0-Rep2	16136761	0.7862	1.32107	Ecoli_Spike_in
DRB-CR-muR1-8-Rep1	17169675	0.8188	1.96249	Ecoli_Spike_in
DRB-CR-muR1-8-Rep2	21253692	0.7836	1.39558	Ecoli_Spike_in
DRB-CR-muR2-0-Rep1	22093623	0.7511	1	Ecoli_Spike_in
DRB-CR-muR2-8-Rep1	11479386	0.8274	2.59935	Ecoli_Spike_in
DRB-CR-muR2-8-Rep2	17514463	0.8075	2.1921	Ecoli_Spike_in
Fig.S1_CUT&RUN	Reads	Human_hg38	Scale_factor	Notes
CR-WT-Flag-Rep1	9187670	0.8309	1	Ecoli_Spike_in
CR-WT-Flag-Rep2	12858113	0.8235	1	Ecoli_Spike_in
CR-muL-Flag-Rep1	15610321	0.8245	0.804416	Ecoli_Spike_in
CR-muL-Flag-Rep2	19159797	0.8058	0.455357	Ecoli_Spike_in
CR-muR1-Flag-Rep1	9992962	0.8448	1.90299	Ecoli_Spike_in
CR-muR1-Flag-Rep2	10385641	0.8475	1.90299	Ecoli_Spike_in
CtrL-IgG	7301173	0.8314	1.1039	Ecoli_Spike_in

### Sheet: ChIP_seq_Table
Fig.1C	Reads	Human_hg38	Yeast_Spike_in	Scale_factor	Notes
dTAG_(-)_Rep1	56974283	0.9252	0.0011	1	Yeast_Spike_in
dTAG_(-)_Rep2	71225685	89.61	0.0009	1.22222	Yeast_Spike_in
dTAG_(+)_Rep1	56582235	0.9239	0.0016	0.6875	Yeast_Spike_in
dTAG_(+)_Rep2	67479984	88.71	0.0009	1.22222	Yeast_Spike_in
Fig.4A	Reads	Human_hg38	Yeast_Spike_in	Scale_factor	Notes
WT_Rep1	64806497	0.9088	0.0041	1.12195	Yeast_Spike_in
WT_Rep2	64212008	0.8542	0.0046	1	Yeast_Spike_in
muR1_Rep1	55684942	0.783	0.0028	1.64286	Yeast_Spike_in
muR1_Rep2	61454964	0.8426	0.003	1.53333	Yeast_Spike_in
muR2_Rep1	51793994	0.859	0.0059	1.12195	Spike-in depreciated
muR2_Rep2	61682450	0.8442	0.0032	1.4375	Yeast_Spike_in
muR1R2_Rep1	75232294	0.9043	0.0034	1.35294	Yeast_Spike_in
muR1R2_Rep2	68505057	0.8543	0.0047	0.978723	Yeast_Spike_in
muALL_Rep1	66227312	0.8668	0.0012	2.76641	From Independent #2; Intergenic_Normalization
muALL_Rep2	76051022	0.904	0.0009	0.933333	From Independent #3; Intergenic_Normalization
Fig.4F	Reads	Human_hg38	Yeast_Spike_in	Scale_factor	Notes
WT_∆CTR2_Rep1	61552426	0.8644	0.0009	2.54208	From Independent #2; Intergenic_Normalization
muR1_∆CTR2_Rep1	60365584	0.858	0.001	2.6211	From Independent #2; Intergenic_Normalization
muLR1_∆CTR2_Rep1	63602606	0.8482	0.001	2.60792	From Independent #2; Intergenic_Normalization
WT_∆CTR2_Rep2	69108441	0.9066	0.0006	0.700256	From Independent #3; Intergenic_Normalization
muR1_∆CTR2_Rep2	87910087	0.9151	0.0006	0.741875	From Independent #3; Intergenic_Normalization
muLR1_∆CTR2_Rep2	81699555	0.9083	0.0011	1.02615	From Independent #3; Intergenic_Normalization
Fig.4G	Reads	Human_hg38	Yeast_Spike_in	Scale_factor	Notes
WT	69530522	0.9091	0.0011	0.25	From Independent #4; Yeast_Spike_in
WT_NVP2	63400411	0.9099	0.0011	0.5	From Independent #4; Yeast_Spike_in; 1/2 starting materials
muR1R2	74944275	0.8982	0.0011	0.25	From Independent #4; Yeast_Spike_in
muR1R2_NVP2_Rep1	72776187	0.9049	0.0013	0.211538	From Independent #4; Yeast_Spike_in
muR1R2_NVP2_Rep2	55116508	0.9055	0.0011	0.25	From Independent #5; Yeast_Spike_in
muALL	53663184	0.9213	0.0095	1	From Independent #5; Intergenic_Normalization
muALL_NVP2_Rep1	58425401	0.9172	0.0072	0.648952	From Independent #5; Intergenic_Normalization
muALL_NVP2_Rep2	131586668	0.8843	0.0072	0.648952	From Independent #5; Intergenic_Normalization
Independent #2	Reads	Human_hg38	Intergenic_Normalization	Scale_factor	Batch_factor	Notes	S2_Spike_in	Yeast_Spike_in
WT	69136283	0.8894	0.999834	2.55513	2.55556	Intergenic_Normalization	0.0177	0.0004
muR1	61922651	0.8624	0.999834	2.55513	2.55556	Intergenic_Normalization	0.0279	0.0012
muR2	61176194	0.8719	0.993804	2.53972	2.55556	Intergenic_Normalization	0.0245	0.001
muR1R2	54122695	0.8546	0.99523	2.54336	2.55556	Intergenic_Normalization	0.0331	0.0006
muALL_Rep1	66227312	0.8668	1.08251	2.76641	2.55556	Intergenic_Normalization	0.0273	0.0012
WT_∆CTR2_Rep1	61552426	0.8644	0.994725	2.54208	2.55556	Intergenic_Normalization	0.0217	0.0009
muR1_∆CTR2_Rep1	60365584	0.858	1.02565	2.6211	2.55556	Intergenic_Normalization	0.025	0.001
muLR1_∆CTR2_Rep1	63602606	0.8482	1.02049	2.60792	2.55556	Intergenic_Normalization	0.0306	0.001
Independent #3	Reads	Human_hg38	Intergenic_Normalization	Scale_factor	Batch_factor	Notes	Yeast_Spike_in
WT_∆CTR2_Rep2	69108441	0.9066	1.00037	0.700256	0.7	Intergenic_Normalization	0.0006
muR1_∆CTR2_Rep2	87910087	0.9151	1.05982	0.741875	0.7	Intergenic_Normalization	0.0006
muLR1_∆CTR2_Rep2	81699555	0.9083	1.46593	1.02615	0.7	Intergenic_Normalization	0.0011
muALL_Rep2	76051022	0.904	1.33333	0.933333	0.7	Intergenic_Normalization	0.0009
Independent #4	Reads	Human_hg38	Yeast_Spike_in	Scale_factor	Batch_factor	Notes
WT	69530522	0.9091	0.0011	0.25	0.25	Yeast_Spike_in
WT_NVP2	63400411	0.9099	0.0011	0.5	0.5	Yeast_Spike_in; 1/2 starting materials
muR1R2	74944275	0.8982	0.0011	0.25	0.25	Yeast_Spike_in
muR1R2_NVP2_Rep1	72776187	0.9049	0.0013	0.211538	0.25	Yeast_Spike_in
muR1R2_NVP2_Rep2	55116508	0.9055	0.0011	0.25	0.25	Yeast_Spike_in
Independent #5	Reads	Human_hg38	Intergenic_Normalization	Scale_factor	Batch_factor	Notes	Yeast_Spike_in
muALL	53663184	0.9213	1	1	1	Intergenic_Normalization	0.0095
muALL_NVP2_Rep1	58425401	0.9172	0.648952	0.648952	1	Intergenic_Normalization	0.0072
muALL_NVP2_Rep2	131586668	0.8843	0.648952	0.648952	1	Intergenic_Normalization	0.0072

### Sheet: RNA_seq_Table
Fig.3C	Reads	Human_hg38	S2_Spike_in	Deseq2_size_factor	Notes
WT_Rep1	23244616	0.8747	0.0208	0.976556	.
WT_Rep2	21450776	0.857	0.0236	1.54078	.
muR1_Rep1	16620925	0.8662	0.0288	0.971444	.
muR1_Rep2	16620925	0.8599	0.0299	1.67184	.
muR2_Rep1	22001657	0.8711	0.0191	0.854603	.
muR2_Rep2	20050557	0.8652	0.0212	1.30988	.
muR1R2_Rep1	21415936	0.8648	0.0326	1.30915	.
muR1R2_Rep2	18209154	0.8459	0.0333	1.72011	.
muALL_Rep1	20148827	0.8674	0.024	0.890186	.
muALL_Rep2	19501132	0.8574	0.029	1.60841	.

### Sheet: TT_seq_Table
Fig.6A	Reads	Human_hg38	S2_Spike_in	Deseq2_size_factor	Notes
TT_WT_Rep1	45526521	0.8244	0.0329	1.12206	.
TT_muR1_Rep1	48383421	0.8191	0.0357	0.855681	.
TT_muR2_Rep1	45328458	0.836	0.0281	0.848205	.
TT_muR1R2_Rep1	51180873	0.8173	0.0269	0.665137	.
TT_muALL_Rep1	42436586	0.8285	0.0288	0.606568	.
TT_WT_Rep2	48862435	0.8587	0.0365	1.14234	.
TT_muR1_Rep2	49014338	0.8481	0.0423	0.73736	.
TT_muR2_Rep2	44009558	0.8508	0.0328	0.670722	.
TT_muR1R2_Rep2	51376679	0.8677	0.0336	0.968358	.
TT_muALL_Rep2	44767625	0.8483	0.0371	0.786966	.
TT_WT_Rep3	70117343	0.8697	0.0596	2.38702	.
TT_muR2_Rep3	71298047	0.8676	0.0602	2.29316	.
TT_muR1R2_Rep3	58616107	0.8388	0.0661	2.02458	.

### Sheet: CUT&RUN_Table
Fig.7B	Reads	Human_hg38	Ecoli_Spike_in	Scale_factor	Notes
DRB2-CR-muR1-0-Rep1	25937629	0.9152	0.0255	1	Ecoli_Spike_in
DRB2-CR-muR1-0-Rep2	22978822	0.9198	0.0191	1.33508	Ecoli_Spike_in
DRB2-CR-muR1-1-Rep1	24414663	0.9153	0.0173	1.47399	Ecoli_Spike_in
DRB2-CR-muR1-1-Rep2	22642191	0.9111	0.0188	1.35638	Ecoli_Spike_in
DRB2-CR-muR1-3-Rep1	25739844	0.9205	0.0208	1.22596	Ecoli_Spike_in
DRB2-CR-muR1-3-Rep2	24599798	0.9227	0.0174	1.46552	Ecoli_Spike_in
DRB2-CR-muR1-5-Rep1	23546625	0.9282	0.0135	1.88889	Ecoli_Spike_in
DRB2-CR-muR1-5-Rep2	26236507	0.9294	0.0161	1.58385	Ecoli_Spike_in
DRB2-CR-muR1R2-0-Rep1	20373632	0.9145	0.0199	1	Ecoli_Spike_in
DRB2-CR-muR1R2-0-Rep2	20017646	0.9145	0.0186	1.06989	Ecoli_Spike_in
DRB2-CR-muR1R2-1-Rep1	19419129	0.922	0.0169	1.17751	Ecoli_Spike_in
DRB2-CR-muR1R2-1-Rep2	23290095	0.9258	0.0145	1.37241	Ecoli_Spike_in
DRB2-CR-muR1R2-3-Rep1	19808741	0.9188	0.0118	1.68644	Ecoli_Spike_in
DRB2-CR-muR1R2-3-Rep2	18385570	0.9154	0.0111	1.79279	Ecoli_Spike_in
DRB2-CR-muR1R2-5-Rep1	22272858	0.925	0.0073	2.72603	Ecoli_Spike_in
DRB2-CR-muR1R2-5-Rep2	25136331	0.9261	0.009	2.21111	Ecoli_Spike_in
DRB2-CR-WT-0-Rep1	23030583	0.8921	0.0465	1	Ecoli_Spike_in
DRB2-CR-WT-0-Rep2	23633484	0.8995	0.0365	1.27397	Ecoli_Spike_in
DRB2-CR-WT-1-Rep1	21834888	0.9028	0.0315	1.47619	Ecoli_Spike_in
DRB2-CR-WT-1-Rep2	20710491	0.9009	0.0343	1.35569	Ecoli_Spike_in
DRB2-CR-WT-3-Rep1	21564502	0.9041	0.0304	1.52961	Ecoli_Spike_in
DRB2-CR-WT-3-Rep2	24217495	0.9111	0.0278	1.67266	Ecoli_Spike_in
DRB2-CR-WT-5-Rep1	23092961	0.9146	0.0221	2.10407	Ecoli_Spike_in
DRB2-CR-WT-5-Rep2	20821850	0.9112	0.0264	1.76136	Ecoli_Spike_in
DRB2-CR-muALL-0-Rep1	5797988	0.8859	0.0015	1	Ecoli_Spike_in
DRB2-CR-muALL-1-Rep1	19816819	0.9171	0.0005	1	Ecoli_Spike_in
DRB2-CR-muALL-1-Rep2	20142398	0.8668	0.0005	1	Ecoli_Spike_in
DRB2-CR-muALL-3-Rep1	14533033	0.914	0.0003	1.66667	Ecoli_Spike_in
DRB2-CR-muALL-3-Rep2	16710357	0.913	0.0004	1.25	Ecoli_Spike_in
DRB2-CR-muALL-5-Rep1	15552109	0.9113	0.0003	1.66667	Ecoli_Spike_in
DRB2-CR-muALL-5-Rep2	14874261	0.9114	0.0004	1.25	Ecoli_Spike_in
Fig.S7B	Reads	Human_hg38	Ecoli_Spike_in	Scale_factor	Notes
DRB-CR-WT-0-Rep1	12901277	0.7871	0.112	1	Ecoli_Spike_in
DRB-CR-WT-0-Rep2	14754428	0.8273	0.085	1.31765	Ecoli_Spike_in
DRB-CR-WT-8-Rep1	17888210	0.7453	0.1552	0.721649	Ecoli_Spike_in
DRB-CR-WT-8-Rep2	17675288	0.788	0.1096	1.0219	Ecoli_Spike_in
DRB-CR-muR1-0-Rep1	20083787	0.745	0.1831	1	Ecoli_Spike_in
DRB-CR-muR1-0-Rep2	16136761	0.7862	0.1386	1.32107	Ecoli_Spike_in
DRB-CR-muR1-8-Rep1	17169675	0.8188	0.0933	1.96249	Ecoli_Spike_in
DRB-CR-muR1-8-Rep2	21253692	0.7836	0.1312	1.39558	Ecoli_Spike_in
DRB-CR-muR2-0-Rep1	22093623	0.7511	0.1609	1	Ecoli_Spike_in
DRB-CR-muR2-8-Rep1	11479386	0.8274	0.0619	2.59935	Ecoli_Spike_in
DRB-CR-muR2-8-Rep2	17514463	0.8075	0.0734	2.1921	Ecoli_Spike_in
Fig.S1	Reads	Human_hg38	Ecoli_Spike_in	Scale_factor	Notes
CR-WT-Flag-Rep1	9187670	0.8309	0.0255	1	Ecoli_Spike_in
CR-WT-Flag-Rep2	12858113	0.8235	0.0379	1	Ecoli_Spike_in
CR-muL-Flag-Rep1	15610321	0.8245	0.0317	0.804416	Ecoli_Spike_in
CR-muL-Flag-Rep2	19159797	0.8058	0.056	0.455357	Ecoli_Spike_in
CR-muR1-Flag-Rep1	9992962	0.8448	0.0134	1.90299	Ecoli_Spike_in
CR-muR1-Flag-Rep2	10385641	0.8475	0.0104	1.90299	Ecoli_Spike_in
CtrL-IgG	7301173	0.8314	0.0231	1.1039	Ecoli_Spike_in
